# Accurate and Sensitive Quantitation of the Dynamic Heat Shock Proteome using Tandem Mass Tags

**DOI:** 10.1101/696641

**Authors:** Aaron J. Storey, Rebecca E. Hardman, Stephanie D. Byrum, Samuel G. Mackintosh, Rick D. Edmondson, Wayne P. Wahls, Alan J. Tackett, Jeffrey A. Lewis

## Abstract

Cells respond to environmental perturbations and insults through modulating protein abundance and function. However, the majority of studies have focused on changes in RNA abundance because quantitative transcriptomics has historically been more facile than quantitative proteomics. Modern Orbitrap mass spectrometers now provide sensitive and deep proteome coverage, allowing direct, global quantification of not only protein abundance, but also post-translational modifications (PTMs) that regulate protein activity. We implemented, and validated using the well-characterized heat shock response of budding yeast, a tandem mass tagging (TMT), triple-stage mass spectrometry (MS^3^) strategy to measure global changes in the proteome during the yeast heat shock response over nine timepoints. We report that basic pH, ultra-high performance liquid chromatography (UPLC) fractionation of tryptic peptides yields superfractions of minimal redundancy, a crucial requirement for deep coverage and quantification by subsequent LC-MS^3^. We quantified 2,275 proteins across 3 biological replicates, and found that differential expression peaked near 90 minutes following heat shock (with 868 differentially expressed proteins at 5% FDR). The sensitivity of the approach also allowed us to detect changes in the relative abundance of ubiquitination and phosphorylation PTMs over time. Remarkably, relative quantification of post-translationally modified peptides revealed striking evidence of regulation of the heat shock response by protein PTMs. These data demonstrate that the high precision of TMT-MS^3^ enables peptide-level quantification of samples, which can reveal important regulation of protein abundance and regulatory PTMs under various experimental conditions.
