## Supplementary material for "Accurate and Sensitive Quantitation of the Dynamic Heat Shock Proteome using Tandem Mass Tags": File S6

### Sheet: Log2 fold change
Protein	Log2 values
	Rep1	Rep2	Rep3
Hxk1	6.19132	6.13463	6.27526
Hsp26	6.14051	6.17613	6.3709
Hsp12	5.31383	5.06874	5.8985
Hsp104	1.2685	2.33506	1.30985
Tsl1	2.74512	2.40168	2.32495
Gad1	4.21615	4.83783	4.40836
Aro10	4.00914	4.44937	3.85671
Pho5	-1.9968	-1.92756	-0.863898
Gpx2	0.106544	-0.673839	-0.720349
Atp5	0.490825	0.207874	-0.0130795
Nhp6A	-0.66056	-1.32057	-0.945326
Pdb1	-0.644474	0.0205039	-0.0664533
Psa1	-0.0579516	-0.0131642	-0.573303
Gas3	-1.49315	-2.34575	-0.39975

### Sheet: Raw Densitometry
Strain			Rep1	Fold Δ		Fold Δ	Rep2	Fold Δ		Fold Δ	Rep3	Fold Δ		Rep4	Fold Δ		Log2 fold changes
			Area Under Peak				Area Under Peak				Area Under Peak			Area Under Peak
1	HXK1	25	79.778	73.0756			198.849	20.2679			73.364	70.2601		427.042	77.4534		6.19132	6.13463	6.27526
		37	5135.77				4963.31				4540.96			6682.79
	Actin	25	2277.34				1283.01				3677.41			4055.82
		37	2006.21				1580.04				3239.65			819.456
2	HSP26	25	81.778	70.547			155.435	33.1713			112.021	72.3102		636.749	82.7624		6.14051	6.17613	6.3709
		37	4732.74				3652.08				3640.57			15038.1
	Actin	25	3071.92				2894.99				4218.35			4417.77
		37	2520.04				2050.58				1895.89			1260.65
3	HSP12	25	106.364	39.7761			138.192	33.5617			44.536	80.8758		179.021	59.6523		5.31383	5.06874	5.8985
		37	2643.43				1910.06				2868.5			4878.28
	Actin	25	3050.58				2832.82				3264.58			3649.58
		37	1906.04				1166.65				2599.87			1667.16
4	HSP104	25	2959.77	2.40911			2558.13	5.04572			3060.36	2.47916					1.2685	2.33506	1.30985
		37	5330.74				5192.15				4635.5
	Actin	25	2951.46				3268.75				3136.75
		37	2206.53				1314.87				1916.46
5	TSL1	25	578.971	6.70444			863.87	5.28419			810.284	5.01048					2.74512	2.40168	2.32495
		37	3420.94				4507.33				4008.33
	Actin	25	3254.92				2553.04				4346.41
		37	2868.58				2520.87				4291.18
6	GAD1	25	80.778	18.5861			100.192	28.5977			283.678	7.90893		767.284	21.2348		4.21615	4.83783	4.40836
		37	1836.23				2682.89				2347.38			8544.02
	Actin	25	2692.51				3458.46				4603.41			4198.23
		37	3293.09				3238.34				4816.35			2201.53
7	ARO10	25	381.042	16.1017			260.678	21.8471			707.527	14.4873					4.00914	4.44937	3.85671
		37	7058.62				5569.91				8686.23
	Actin	25	2692.55				1453.04				4475.41
		37	3097.7				1421.11				3792.58
8	PHO5	25	8300.47	0.250556			10068.4	0.262873			10642.9	0.549466					-1.9968	-1.92756	-0.863898
		37	2605.91				2942.74				4287.12
	Actin	25	2784.87				3601.65				4281.87
		37	3489.46				4004.48				3139.04
9	GPX2	25	7197.23	1.07665			5905.15	0.626837			6727.23	0.606951					0.106544	-0.673839	-0.720349
		37	3383.57				1860.84				3533.74
	Actin	25	3658.41				3306.94				3528.28
		37	1597.46				1662.46				3053.58
10	ATP5	25	6042.91	1.40525			4709.55	1.15499			4682.72	0.990975					0.490825	0.207874	-0.0130795
		37	4515.79				4421.38				4707.13
	Actin	25	4849.06				3292.11				3508.7
		37	2578.65				2675.94				3559.11
11	NHP6A	25	4524.67	0.632633			6716.33	0.400376			5675.5	0.519312					-0.66056	-1.32057	-0.945326
		37	2874.18				3440.26				3935.72
	Actin	25	2053.34				1859.53				3462.16
		37	2061.75				2378.99				4623.16
12	PDB1	25	11282.7	0.639726			6369.15	1.01431			6529.88	0.954983		8233.78	1.81442		-0.644474	0.0205039	-0.0664533
		37	7883.83				3971.38				6479.18			5974.64
	Actin	25	3052.99				1944.87				3564.7			3319.28
		37	3334.7				1195.58				3703.75			1327.46
14	PSA1	25	10085.8	0.960627			8037.32	0.990917			15166.3	0.672076					-0.0579516	-0.0131642	-0.573303
		37	9167.49				7544.83				13910.5
	Actin	25	3388.94				2688.15				2318.11
		37	3206.65				2546.57				3163.6
15	GAS3	25	7847.95	0.355236			6516.05	0.196724			8329.61	0.757989					-1.49315	-2.34575	-0.39975
		37	1459.13				1291.48				3134.22
	Actin	25	3335.16				2934.58				3991.7
		37	1745.58				2956.58				1981.53
			Values in red were repeated.

### Sheet: Raw Image Key
Image/Lane	Protein	Condition	Molecular Weight	Notes
				9 digit number is the image number, 700/800 denotes which channels are turned on, the last two numbers are the intensities of those channels. If both channels are on, the intensities are in the same order as the channels.
				The TAP tag was imaged in the 700 channel and actin was imaged in the 800 channel
				In some cases seperate images had to be taken of the same blot at difference intensities in order to catch the protein and actin bands. These cases are noted. If there is only one image listed, then the bands for actin and the protein were analyzed from the same image.
				Strikethrough indicated compromised image and sample was repeated.
Rep 1
1-1			Actin = 41.7kDa
1	Ladder
2	Hxk1-TAP	25°C	74.7
3	Hxk1-TAP	37°C		0001672_02 700 800 3.0 7.0
4	Hsp26-TAP	25°C	44.9
5	Hsp26-TAP	37°C
6	Tsl1-TAP	25°C	144
7	Tsl1-TAP	37°C
8	Gad1-TAP	25°C	86.9
9	Gad1-TAP	37°C
1-2
1	Ladder			0001684_02 700 800 4.0 5.5
2	Hsp12-TAP	25°C	32.7
3	Hsp12-TAP	37°C
4	Aro10-TAP	25°C	92.4
5	Aro10-TAP	37°C
8	Nhp6A-TAP	25°C	31.8
9	Nhp6A-TAP	37°C
1-3
1	Ladder			0001680_02 700 7.0
6	Pho5-TAP	25°C	73.8
7	Pho5-TAP	37°C
1-6				0001678_02 700 800 5.0 7.0
1	Ladder
6	Pho5-Actin	25°C	41.7
7	Pho5-Actin	37°C
1-4	TAP			0001675_02 700 1.0
1-5	Actin			Only two bands of the ladder are visible in the actin image due to 700 channel being turned off.
1	Ladder			0001675_02 800 7.0
2	Hsp104-TAP	25°C	123
3	Hsp104-TAP	37°C
4	Pdb1-TAP	25°C	61
5	Pdb1-TAP	37°C
6	Psa1-TAP	25°C	60.6
7	Psa1-TAP	37°C
Rep 2
2-1
1	Ladder			0001700_02 700 800 3.0 7.0
2	Hxk1-TAP	25°C	74.7
3	Hxk1-TAP	37°C
4	Hsp26-TAP	25°C	44.9
5	Hsp26-TAP	37°C
6	Tsl1-TAP	25°C	144
7	Tsl1-TAP	37°C
8	Gad1-TAP	25°C	86.9
9	Gad1-TAP	37°C
2-5				Ladder is not visible, lane 1 is first band
3	Hsp26-Actin	25°C	41.7	0001703_01 800 9.0
4	Hsp26-Actin	37°C
5	Tsl1-Actin	25°C	41.7
6	Tsl1-Actin	37°C
2-2
1	Ladder			0001689_02 700 800 3.0 6.0
2	Hsp12-TAP	25°C	32.7
3	Hsp12-TAP	37°C
4	Aro10-TAP	25°C	92.4
5	Aro10-TAP	37°C
6	Pho5-Actin	25°C	41.7
7	Pho5-Actin	37°C
8	Nhp6A-TAP	25°C	31.8
9	Nhp6A-TAP	37°C
2-3
1	Ladder			0001692_02 700 800 7.0 7.0
6	Pho5-TAP	25°C	73.8
7	Pho5-TAP	37°C
2-4
1	Ladder			0001697_01 700 5.0
6	Gas3-TAP	25°C	77.8
7	Gas3-TAP	37°C
2-6	TAP			0001695_01 700 3.0
2-7	Actin		41.7	Ladder not visible
1	Ladder			0001696_01 800 6.0
2	Gpx2-TAP	25°C	39.4
3	Gpx2-TAP	37°C
4	Atp5-TAP	25°C	43.8
5	Atp5-TAP	37°C
6	Gas3-Actin Only	25°C	41.7
7	Gas3-Actin Only	37°C
8	Pdb1-TAP	25°C	61
9	Pdb1-TAP	37°C
Rep 3
3-1
1	Ladder			0001722_02 700 800 4.5 7.0
2	Hxk1-TAP	25°C	74.7
3	Hxk1-TAP	37°C
4	Hsp26-TAP	25°C	44.9
5	Hsp26-TAP	37°C
6	Tsl1-TAP	25°C	144
7	Tsl1-TAP	37°C
8	Gad1-TAP	25°C	86.9
9	Gad1-TAP	37°C
3-2
1	Ladder			0001728_02 700 800 4.0 7.0
2	Hsp12-TAP	25°C	32.7
3	Hsp12-TAP	37°C
4	Aro10-TAP	25°C	92.4
5	Aro10-TAP	37°C
8	Nhp6A-TAP	25°C	31.8
9	Nhp6A-TAP	37°C
3-3
1	Pho5-TAP	25°C	73.8	Only bands in image
2	Pho5-TAP	37°C		0001732_02 700 800 6.5 8.0
3-4	TAP			0001715_02 700 4.0
3-5	Actin		41.7	0001715_02 800 7.0
1	Ladder
2	Gpx2-TAP	25°C	39.4
3	Gpx2-TAP	37°C
4	Atp5-TAP	25°C	43.8
5	Atp5-TAP	37°C
3-6
1	Ladder			0001725_02 700 800 2.0 7.0
2	Hsp104-TAP	25°C	123
3	Hsp104-TAP	37°C
4	Pdb1-TAP	25°C	61
5	Pdb1-TAP	37°C
6	Psa1-TAP	37°C	60.6	Notice samples go 37 then 25
7	Psa1-TAP	25°C
Repeats				Samples were repeated either because they were missing from a previous rep (green) or because the sample was compromised in a previous rep (yellow)
4-1	TAP			0001743_02 700 4.5.0
4-5	Actin		41.7	0001743_02 800 8.0
1	Ladder
2	Hxk1-TAP	25°C	74.7
3	Hxk1-TAP	37°C
4	Hsp26-TAP	25°C	44.9
5	Hsp26-TAP	37°C
6	Gad1-TAP	25°C	86.9
7	Gad1-TAP	37°C
4-2
2	Atp5-TAP	25°C	43.8	No ladder, band "1" is cut off
3	Atp5-TAP	37°C		0001744_02 700 3.5
4-6
2	Atp5-Actin	25°C	41.7	0001744_02 800 6.0
3	Atp5-Actin	37°C
4-3	TAP			0001741_02 700 5.0
4-7	Actin		41.7	0001741_02 800 8.0
1	Ladder
2	Hsp12-TAP	25°C	32.7
3	Hsp12-TAP	37°C
4	Gpx2-TAP	25°C	39.4
5	Gpx2-TAP	37°C
6	Gas3-TAP	25°C	77.8
7	Gas3-TAP	37°C
8	Gas3-TAP	25°C	77.8
9	Gas3-TAP	37°C
4-4	TAP			0001736_02 700 1.5
4-8	Actin		41.7	0001737_02 800 9.0
1	Ladder
2	Hsp104-TAP	25°C	123
3	Hsp104-TAP	37°C
4	Pdb1-TAP	25°C	61
5	Pdb1-TAP	37°C
6	Psa1-TAP	25°C	60.6
7	Psa1-TAP	37°C
